# Longitudinal Study of Leukocyte DNA Methylation and Biomarkers for Cancer Risk in Older Adults

**DOI:** 10.1101/597666

**Authors:** Alexandra H. Bartlett, Jane W Liang, Jose Vladimir Sandoval-Sierra, Jay H Fowke, Eleanor M Simonsick, Karen C Johnson, Khyobeni Mozhui

## Abstract

**Background:** Changes in DNA methylation over the course of life may provide an indicator of risk for cancer. We explored longitudinal changes in CpG methylation from blood leukocytes, and likelihood of a future cancer diagnosis.

**Methods:** Peripheral blood samples were obtained at baseline and at follow-up visit from 20 participants in the Health, Aging and Body Composition prospective cohort study. Genome-wide CpG methylation was assayed using the Illumina Infinium Human MethylationEPIC (HM850K) microarray.

**Results:** Global patterns in DNA methylation from CpG-based analyses showed extensive changes in cell composition over time in participants who developed cancer. By visit year 6, the proportion of CD8+ T-cells decreased (p-value = 0.02), while granulocytes cell levels increased (p-value = 0.04) among participants diagnosed with cancer compared to those who remained cancer-free (cancer-free vs. cancer-present: 0.03 ± 0.02 vs. 0.003 ± 0.005 for CD8+ T-cells; 0.52 ± 0.14 vs. 0.66 ± 0.09 for granulocytes). Epigenome-wide analysis identified three CpGs with suggestive p-values ≤ 10^−5^ for differential methylation between cancer-free and cancer-present groups, including a CpG located in *MTA3*, a gene linked with metastasis. At a lenient statistical threshold (p-value ≤ 3 × 10^−5^), the top 10 cancer-associated CpGs included a site near *RPTOR* that is involved in the mTOR pathway, and the candidate tumor suppressor genes *REC8, KCNQ1*, and *ZSWIM5*. However, only the CpG in *RPTOR* (cg08129331) was replicated in an independent data set. Analysis of within-individual change from baseline to Year 6 found significant correlations between the rates of change in methylation in *RPTOR*, *REC8* and *ZSWIM5*, and time to cancer diagnosis.

**Conclusion:** The results show that changes in cellular composition explains much of the cross-sectional and longitudinal variation in CpG methylation. Additionally, differential methylation and longitudinal dynamics at specific CpGs could provide powerful indicators of cancer development and/or progression. In particular, we highlight CpG methylation in the *RPTOR* gene as a potential biomarker of cancer that awaits further validation.
