## Additional file 4: Data S1. Analysis of top 5 principal components and association with demographics, blood cell estimates, and cancer diagnosis for "Longitudinal Study of Leukocyte DNA Methylation and Biomarkers for Cancer Risk in Older Adults"

### Sheet: Sheet1
Supplemental DataS1: Analysis of top 5 principal components and association with demographics, blood cell estimates, and cancer diagnosis
Variance explained by PCs
	PC1	PC2	PC3	PC4	PC5
Standard deviation	16.29	11.2	10.63	7.98	7.77
Proportion of variance	0.208	0.09834	0.09	0.05	0.05
Cumulative proportion	0.208	0.30637	0.4	0.44	0.49
Pearson correlation matrix for continuous variables
	Baseline								Year 6
Pearson R	BMI	Age	CD8T	CD4T	NK	Bcell	Mono	Gran	BMI	Age	CD8T	CD4T	NK	Bcell	Mono	Gran
BMI	1	0.3638	-0.0831	-0.239	-0.071	0.1312	0.216	0.0654	1	0.3522	0.0832	-0.0636	0.2384	0.1304	0.3439	-0.2361
Age	0.3638	1	0.2249	-0.3141	-0.0248	0.0088	-0.0902	0.0956	0.3522	1	-0.4026	-0.4838	-0.2699	-0.0131	-0.2827	0.503
CD8T	-0.0831	0.2249	1	-0.1293	0.2609	0.3968	0.3507	-0.6377	0.0832	-0.4026	1	0.2356	0.342	-0.2347	0.2212	-0.4836
CD4T	-0.239	-0.3141	-0.1293	1	-0.0502	0.1343	-0.0186	-0.384	-0.0636	-0.4838	0.2356	1	0.1139	0.0872	0.1474	-0.6653
NK	-0.071	-0.0248	0.2609	-0.0502	1	0.3429	0.4184	-0.6458	0.2384	-0.2699	0.342	0.1139	1	0.0258	0.5751	-0.7604
Bcell	0.1312	0.0088	0.3968	0.1343	0.3429	1	0.4806	-0.6623	0.1304	-0.0131	-0.2347	0.0872	0.0258	1	0.0636	-0.1544
Mono	0.216	-0.0902	0.3507	-0.0186	0.4184	0.4806	1	-0.6768	0.3439	-0.2827	0.2212	0.1474	0.5751	0.0636	1	-0.6684
Gran	0.0654	0.0956	-0.6377	-0.384	-0.6458	-0.6623	-0.6768	1	-0.2361	0.503	-0.4836	-0.6653	-0.7604	-0.1544	-0.6684	1
PC1	0.146	-0.0386	-0.7722	-0.234	-0.6199	-0.6543	-0.395	0.8871	-0.1454	0.4775	-0.5674	-0.5886	-0.7417	-0.0236	-0.425	0.8981
PC2	0.2223	-0.0826	-0.3854	-0.1541	0.3007	-0.1737	-0.2081	0.1789	0.0823	0.1563	0.1475	-0.2115	0.1867	-0.4941	-0.1599	0.0444
PC3	0.1281	-0.2547	-0.2333	0.0108	0.423	-0.2347	0.1993	-0.1237	0.1053	-0.1926	0.1903	0.3896	0.4868	0.3471	0.537	-0.6208
PC4	0.0195	-0.1532	-0.2903	0.2191	0.3008	0.2612	0.2587	-0.1815	0.0078	-0.4073	0.0654	0.1215	-0.2699	0.1695	0.1944	-0.0214
PC5	0.2553	-0.2652	-0.0616	0.4052	-0.1854	0.3181	0.4758	-0.3062	0.4113	-0.1378	0.0174	0.248	0.0001	0.0007	0.5575	-0.3174
P-values	BMI	Age	CD8T	CD4T	NK	Bcell	Mono	Gran	BMI	Age	CD8T	CD4T	NK	Bcell	Mono	Gran
BMI	<.0001	0.1378	0.743	0.3395	0.7796	0.6038	0.3894	0.7967	<.0001	0.1809	0.7595	0.8151	0.3738	0.6303	0.1922	0.3787
Age	0.1378	<.0001	0.3697	0.2043	0.9221	0.9723	0.722	0.7059	0.1809	<.0001	0.122	0.0576	0.312	0.9617	0.2888	0.047
CD8T	0.743	0.3697	<.0001	0.609	0.2957	0.1031	0.1536	0.0044	0.7595	0.122	<.0001	0.3798	0.1948	0.3816	0.4103	0.0577
CD4T	0.3395	0.2043	0.609	<.0001	0.8431	0.5952	0.9415	0.1156	0.8151	0.0576	0.3798	<.0001	0.6745	0.7481	0.5859	0.0049
NK	0.7796	0.9221	0.2957	0.8431	<.0001	0.1636	0.084	0.0038	0.3738	0.312	0.1948	0.6745	<.0001	0.9245	0.0198	0.0006
Bcell	0.6038	0.9723	0.1031	0.5952	0.1636	<.0001	0.0435	0.0027	0.6303	0.9617	0.3816	0.7481	0.9245	<.0001	0.815	0.5682
Mono	0.3894	0.722	0.1536	0.9415	0.084	0.0435	<.0001	0.002	0.1922	0.2888	0.4103	0.5859	0.0198	0.815	<.0001	0.0047
Gran	0.7967	0.7059	0.0044	0.1156	0.0038	0.0027	0.002	<.0001	0.3787	0.047	0.0577	0.0049	0.0006	0.5682	0.0047	<.0001
PC1	0.5633	0.8791	0.0002	0.3499	0.0061	0.0032	0.1047	<.0001	0.591	0.0614	0.0219	0.0164	0.001	0.9309	0.1008	<.0001
PC2	0.3752	0.7446	0.1142	0.5414	0.2254	0.4906	0.4072	0.4776	0.762	0.5633	0.5855	0.4317	0.4888	0.0518	0.5543	0.8703
PC3	0.6124	0.3077	0.3515	0.966	0.0803	0.3486	0.4278	0.6248	0.698	0.4748	0.4801	0.1358	0.0558	0.1878	0.0319	0.0103
PC4	0.9389	0.5439	0.2426	0.3823	0.2252	0.2951	0.3	0.471	0.9771	0.1174	0.81	0.6539	0.312	0.5302	0.4706	0.9373
PC5	0.3066	0.2876	0.8081	0.0953	0.4614	0.1983	0.046	0.2166	0.1135	0.6107	0.9491	0.3543	0.9996	0.998	0.0249	0.2309
Averages and standard deviations for cateorical variables
RACE	Baseline				Year 6					GENDER	Baseline				Year 6					Cancer group	Baseline				Year 6
	C	AA			C	AA					Males	Females			Males	Females					no	yes			no	yes
	Mean (SD)	Mean (SD)	F Ratio	Prob > F	Mean (SD)	Mean (SD)	F Ratio	Prob > F			Mean (SD)	Mean (SD)	F Ratio	Prob > F	Mean (SD)	Mean (SD)	F Ratio	Prob > F			Mean (SD)	Mean (SD)	F Ratio	Prob > F	Mean (SD)	Mean (SD)	F Ratio	Prob > F
PC1	-2.26 (17.17)	-12.35 (13.1)	1.9644	0.1801	13.02 (12.55)	3.99 (13.46)	1.9268	0.1868		PC1	-6.13 (19.81)	-8.25 (12.57)	0.0771	0.7848	14.95 (11.07)	4.64 (13.68)	2.4284	0.1415		PC1	-12.19 (13.73)	2.45 (15.87)	4.1158	0.0595	2.13 (10.99)	19.14 (10.23)	9.4236	0.008
PC2	-0.93 (9.17)	-2.78 (10.44)	0.16	0.6945	-0.7 (18.55)	4.11 (2.92)	0.5235	0.4813		PC2	-1.85 (9)	-1.86 (10.5)	0	0.9977	-3.13 (21.12)	4.61 (3.42)	1.3451	0.2655		PC2	-1.6 (9.36)	-2.38 (10.9)	0.0247	0.8771	3.92 (3.53)	-1.99 (21.53)	0.7539	0.3999
PC3	1.63 (8.72)	-3.98 (14.28)	1.0106	0.3297	2.64 (9.65)	-0.74 (9.93)	0.4764	0.5013		PC3	2.5 (6.6)	-4.12 (14.46)	1.4225	0.2504	0.67 (13.49)	1.12 (7.29)	0.0075	0.932		PC3	-0.66 (13.2)	-2.2 (9.54)	0.064	0.8035	2.86 (5.32)	-2.24 (14.4)	1.0596	0.3208
PC4	-1.92 (7.95)	2.71 (10.31)	1.1361	0.3023	-4.16 (4.31)	3.55 (6.94)	7.1299	0.0183		PC4	1 (6.6)	-0.09 (11.26)	0.0581	0.8126	0.64 (7.78)	-0.88 (6.61)	0.1737	0.6831		PC4	-1.04 (9.06)	3.26 (9.74)	0.8561	0.3686	-1.15 (6.72)	1.1 (7.47)	0.3864	0.5442
PC5	-2.51 (7.2)	0.57 (9.52)	0.6013	0.4494	-0.03 (5.54)	3.2 (8.38)	0.8247	0.3792		PC5	-5.14 (5.46)	2.37 (8.97)	4.3015	0.0546	-2.31 (2.86)	3.93 (7.9)	3.3949	0.0867		PC5	-0.27 (9.98)	-2.38 (3.7)	0.2452	0.6272	3 (8.5)	-0.76 (3.02)	1.0642	0.3197
C = Caucasians; AA = African Americans
